# Cavefish brain atlases reveal functional and anatomical convergence across independently evolved populations

**DOI:** 10.1101/832543

**Authors:** James Jaggard, Evan Lloyd, Anders Yuiska, Adam Patch, Yaouen Fily, Johanna E. Kowalko, Lior Appelbaum, Erik R. Duboue, Alex C. Keene

## Abstract

Environmental perturbation can drive the evolution of behavior and associated changes in brain structure and function. The generation of computationally-derived whole-brain atlases have provided insight into neural connectivity associated with behavior in many model systems. However, these approaches have not been used to study the evolution of brain structure in vertebrates. The Mexican tetra, *A. mexicanus*, comprises river-dwelling surface fish and multiple independently evolved populations of blind cavefish, providing a unique opportunity to identify neuroanatomical and functional differences associated with behavioral evolution. We employed intact brain imaging and image registration on 684 larval fish to generate neuroanatomical atlases of surface fish and three different cave populations. Analyses of brain regions and neural circuits associated with behavioral regulation identified convergence on hypothalamic expansion, as well as changes in transmitter systems including elevated numbers of catecholamine and hypocretin neurons in cavefish populations. To define evolutionarily-derived changes in brain function, we performed whole brain activity mapping associated with feeding and sleep. Feeding evoked neural activity in different sensory processing centers in surface and cavefish. We also identified multiple brain regions with sleep-associated activity across all four populations, including the rostral zone of the hypothalamus and tegmentum. Together, these atlases represent the first comparative brain-wide study of intraspecies variation in a vertebrate model, and provide a resource for studying the neural basis underlying behavioral evolution.
