## Supplemental Table 1 for "Cavefish brain atlases reveal functional and anatomical convergence across independently evolved populations"

### Sheet: Sheet1
Surface				Molino				Pachon				Tinaja
	Mean	S.D.	N		Mean	S.D.	N		Mean	S.D.	N		Mean	S.D.	N
Spine	1.948	0.6323	10	Spine	1.862	0.4463	10	Spine	1.905	0.6883	10	Spine	2.203	0.4331	10
Rhombencephalon	43.77	1.957	10	Rhombencephalon	46.67	1.369	10	Rhombencephalon	47.93	2.653	10	Rhombencephalon	49.84	2.097	10
Mesencephalon	27.17	2.753	10	Mesencephalon	22.07	1.982	10	Mesencephalon	21.09	2.119	10	Mesencephalon	19.24	1.114	10
Dienecephalon	17.88	1.901	10	Dienecephalon	21.37	3.022	10	Dienecephalon	21.62	3.563	10	Dienecephalon	20.85	2.833	10
Telencephalon	8.787	0.9394	10	Telencephalon	9.504	1.447	10	Telencephalon	9.575	1.556	10	Telencephalon	9.286	0.7796	10
Locus Corelus	0.355204	0.263	10	Locus Corelus	0.178893	0.11329	10	Locus Corelus	0.375399	0.2019	10	Locus Corelus	0.165469	0.09938	10
Medial octolavateralis nucleus	0.154	0.0679	10	Medial octolavateralis nucleus	0.189	0.0894	10	Medial octolavateralis nucleus	0.232	0.1293	10	Medial octolavateralis nucleus	0.145	0.0983276	10
Cerrebelum	3.24249	1.21	10	Cerrebelum	4.57681	1.4839	10	Cerrebelum	4.91597	2.384	10	Cerrebelum	5.34964	4.2388	10
Optic Tectum	10.4203	3.477	10	Optic Tectum	7.83369	2.478	10	Optic Tectum	7.91292	3.48934	10	Optic Tectum	6.9424	3.3328	10
Optic neuropil	3.32058	1.388	10	Optic neuropil	1.57134	1.2134	10	Optic neuropil	1.32378	1.1294	10	Optic neuropil	1.40382	1.111	10
Pineal	0.139453	0.101	10	Pineal	0.120657	0.1249	10	Pineal	0.0929347	0.0467	10	Pineal	0.10525	0.0947	10
Habenula	0.557566	0.3957	10	Habenula	0.452265	0.3374	10	Habenula	0.448668	0.56728	10	Habenula	0.513371	0.636723	10
Rostral hypothalamus	1.62032	1.133	10	Rostral hypothalamus	2.36834	1.984	10	Rostral hypothalamus	2.25136	1.09347	10	Rostral hypothalamus	2.27542	1.09991	10
Diffuse hypothalamus	2.56074	1.0122	10	Diffuse hypothalamus	2.62372	1.4528	10	Diffuse hypothalamus	2.5261	1.323	10	Diffuse hypothalamus	2.49455	1.0548	10
Intermediate hypothalamus	1.9229	0.5758	10	Intermediate hypothalamus	3.04154	1.9304	10	Intermediate hypothalamus	2.8389	2.13984	10	Intermediate hypothalamus	2.88989	1.4326	10
Preoptic hypothalamus	1.61714	0.7839	10	Preoptic hypothalamus	1.31881	0.98384	10	Preoptic hypothalamus	1.63824	1.49283	10	Preoptic hypothalamus	1.64699	1.372	10
Pituitary complex	0.206138	0.1949	10	Pituitary complex	0.191957	0.09378	10	Pituitary complex	0.18794	0.10293	10	Pituitary complex	0.175331	0.2923	10
Pallium	5.27006	2.001	10	Pallium	4.07874	2.1134	10	Pallium	4.30679	2.4877	10	Pallium	3.49112	4.2837	10
Sub pallium	1.30859	0.9474	10	Sub pallium	1.20192	1.19283	10	Sub pallium	1.18176	1.099	10	Sub pallium	1.21657	1.1298	10
Statistics
No significance
p=0.05
p=0.001
p=0.0001
