## Supplemental Table 2 for "Cavefish brain atlases reveal functional and anatomical convergence across independently evolved populations"

### Sheet: Sheet1
Table 1: Antibody list	Antibody	Vendor	Product number	Host	Concentration used
1	HCRT	Millipore Sigma	AB3098	rabbit	1/500
2	TH	Millipore Sigma	AB152	rabbit	1/500
3	αMSH	Millipore Sigma	AB5087	sheep	1/ _5000
4	Agrp	Pheonix Pharma	H-003-53	rabbit	1/400
5	pERK	Cell Signalling	mAb #4695	rabbit	1/500
6	tERK	Cell Signalling	mAb #4696	mouse	1/500
7	mouse IgG1	alexa 561	a21127
8	rabbit poly	alexa 488	a21206
9	sheep poly	alexa 488	a11015
