## Supplemental Table 3 for "Cavefish brain atlases reveal functional and anatomical convergence across independently evolved populations"

### Sheet: Sheet1
Surface	308.372	69.1143	194.878	222.118	164.815	291.412	202.813	27.8002	152.919	4.26983	656.027	163.046	345.165	44.6057	221.801	273.24	20.5423	3.19213	182.769
Surface	260.88	52.6269	245.701	209.542	181.453	261.101	180.22	26.0338	85.3228	9.38703	475.95	179.605	391.691	26.803	220.184	368.474	142.011	6.95981	138.554
Surface	222.038	63.744	146.31	453.44	210.786	687.489	40.7608	85.4362	258.746	4.23503	1740.03	245.725	847.1	15.9989	855.463	912.579	363.635	145.268	175.031
Surface	267.007	124.892	200.697	508.007	186.027	292.973	15.5986	6.41013	61.7544	5.91264	905.971	417.92	931.602	147.93	324.68	422.356	797.963	4.20701	548.894
Surface	371.934	1.66491	288.918	229.487	221.58	339.684	21.932	65.2386	88.5109	0	403.614	233.266	408.47	20.2087	250.123	300.929	22.1061	0	255.291
Surface	252.712	11.0219	286.778	308.265	256.261	307.515	3.94309	74.6907	121.205	0.076825	367.274	325.417	788.787	52.1006	310.956	408.521	86.8555	0	356.472
Surface	284.363	10.7744	422.121	534.159	358.407	278.516	71.8409	140.465	190.641	0.698201	291.495	370.783	364.346	73.0818	400.237	103.231	89.5347	9.35793	498.122
Surface	223.46	71.2159	33.6952	61.5675	36.0723	186.378	7.69011	13.4159	55.7844	55.7606	976.888	11.4418	10.0347	0.230461	237.947	209.942	0	117.23	0.056584
Molino	276.157	27.0922	155.535	416.236	57.3315	39.1234	47.2801	36.771	3.6583	0.379491	216.955	942.307	1318.49	35.7945	22.8522	69.1098	147.238	4.17149	561.991
Molino	212.3	57.3786	280.059	246.562	107.142	53.0668	175.476	74.6607	17.1928	0.860472	656.368	587.137	648.476	41.3112	47.6856	45.8168	107.991	27.962	202.78
Molino	390.157	72.0728	448.981	543.515	262.817	88.8127	915.712	297.39	63.1294	0.077298	317.026	1414.21	631.86	548.296	98.6539	113.469	42.9898	6.67694	840.939
Molino	383.224	137.555	457.051	399.559	299.551	195.589	490.987	211.402	113.88	19.6217	823.944	1008.18	278.937	59.7064	178.351	282.836	378.002	65.6464	1085.11
Molino	208.542	125.451	368.981	341.649	50.4963	128.332	83.4018	46.2165	55.5589	6.13828	1348.48	70.0309	2.8865	5.92188	36.5148	281.224	0	284.553	386.372
Molino	583.943	40.2514	678.452	446.612	661.057	307.431	1173.16	505.697	594.825	66.9377	941.089	488.361	209.828	180.215	196.398	174.649	395.45	2.42277	178.259
Molino	315.604	32.7687	216.321	297.858	231.11	114.058	240.161	492.046	210.476	39.2862	1593.02	247.195	540.441	64.4726	93.9757	104.732	211.437	129.828	360.442
Molino	236.562	96.3959	236.029	397.546	124.345	158.497	167.706	223.095	167.411	44.4385	217.477	80.4232	147.087	0.118218	0.014289	0.37977	0	0	348.59
Molino	278.201	58.8221	474.322	245.872	166.55	6.6126	114.13	34.0169	9.95169	0.357218	200.629	1644.16	1156.8	45.4051	12.0715	1.61328	680.102	0	608.312
Molino	297.891	2.50661	304.416	542.745	185.28	15.9434	402.37	224.59	183.38	21.243	673.3	122.335	542.49	87.98	78.35	101.32	122.27	12.38	401.37
Pachon	98.1128	31.0981	112.275	224.201	56.0576	79.5698	47.5231	268.27	72.4988	14.7811	483.279	1264.04	314.636	43.6033	118.046	21.7928	0	39.1918	110.647
Pachon	424.61	58.7909	415.892	690.095	389.977	156.235	821.294	272.592	360.107	6.58443	485.666	850.53	970.687	48.4644	143.666	265.719	614.35	5.23833	770.429
Pachon	369.474	102.294	383.904	481.498	273.798	338.578	304.051	215.345	469.774	11.2882	621.474	1230.89	1031.56	113.542	344.708	386.93	506.023	35.3556	490.105
Pachon	410.339	123.046	390.1	712.496	303.015	205.094	402.853	692.3	46.5964	17.7324	436.776	584.417	361.972	212.004	78.2872	302.336	215.693	106.187	993.245
Pachon	282.795	143.865	268.77	507.141	198.637	134.595	19.0285	134.118	469.353	22.0964	389.339	219.237	389.908	37.5263	236.481	333.065	19.8164	92.6988	343.176
Pachon	399.938	20.0771	322.623	456.409	607.578	240.793	128.683	774.3	611.712	0.569797	328.579	414.431	236.848	28.4349	155.255	125.491	17.3659	6.33171	541.174
Pachon	296.507	2.73579	196.528	304.714	548.939	237.143	252.764	131.056	400.404	17.4636	289.684	492.353	63.9356	4.36062	100.781	62.8997	0	120.84	246.562
Pachon	409.548	15.8535	416.57	258.431	657.116	71.8554	401.307	186.876	105.395	75.7484	682.009	307.963	31.7278	3.85431	350.457	374.011	370.004	176.509	1171.7
Pachon	510.681	4.07391	420.101	487.204	830.275	303.705	124.525	645.981	376.2	0.706919	408.94	502.571	60.2252	3.79289	43.7883	4.942	2.33953	14.6038	69.9846
Pachon	330.218	3.52198	328.34	159.272	594.723	29.524	69.1724	330.473	67.529	54.1068	103.906	643.222	17.6337	4.25655	217.151	104.651	0	81.36	203.366
Pachon	183.898	47.4404	71.1269	293.238	72.8233	174.436	107.254	143.125	225.435	92.4105	373.391	654.33	122.808	9.07474	156.549	117.011	80.3344	38.3747	61.8336
Pachon	164.936	78.6168	144.619	340.028	221.271	189.199	265.43	383.63	23.47	32.189	416.37	298.46	276.37	32.283	123.347	221.299	220.36	35.46	423.321
Tinaja	227.224	111.853	290.764	55.6061	121.156	230.138	50.8719	774.293	149.412	55.1611	320.401	421.662	48.0366	6.18472	383.526	766.346	0.580904	230.408	119.432
Tinaja	181.244	89.5506	102.21	206.559	146.046	230.611	263.61	62.7244	36.104	11.7671	389.49	405.694	137.745	23.6696	397.951	887.622	75.4039	112.517	253.411
Tinaja	149.986	111.61	145.894	84.9483	240.059	133.489	43.314	313.615	447.34	25.1373	457.325	248.821	29.81	8.50515	163.761	232.083	400.54	56.2678	45.9637
Tinaja	57.7963	12.8642	70.2378	240.272	49.7336	54.1031	45.1644	138.215	56.3924	5.3738	290.675	520.942	52.6288	3.12118	73.6082	39.7594	25.8743	7.95194	15.499
Tinaja	151.062	150.075	150.023	170.285	153.695	95.2457	28.3741	134.645	84.1472	101.298	114.498	194.937	134.383	8.26747	72.08	43.5721	311.041	35.6897	15.516
Tinaja	128.638	81.7668	124.555	125.213	184.001	48.9938	36.0892	51.3124	9.65379	20.5199	65.8757	24.6325	186.981	19.9614	33.1272	6.56424	26.582	0	306.932
Tinaja	59.3687	138.406	61.724	159.883	46.8447	35.0563	19.4979	53.7133	84.7141	69.7584	121.144	106.262	55.0066	20.7089	101.699	16.3627	54.9013	46.2302	12.8231
Tinaja	53.575	40.1486	346.249	156.224	72.7341	59.4398	114.954	78.8354	62.5364	5.01476	159.005	337.721	353.776	143.271	177.065	63.6118	884.567	0.157935	627.058
Tinaja	241.783	43.8615	367.054	402.624	348.374	119.292	64.22	202.34	101.36	24.568	221.38	331.37	155.36	42.37	235	387.25	122.37	49.4793	432.244
Tinaja	194.353	93.4258	165.349	63.8863	281.139	427.727	48.49	183	88.12	19.376	148.88	345.46	190.21	28.35	202	211.198	300.111	32.1838	208.999
