## Supplemental Table 4 for "Cavefish brain atlases reveal functional and anatomical convergence across independently evolved populations"

### Sheet: Sheet1
Surface_feed	186.014	33.4735	47.3777	79.9954	18.0157	46.5606	109.394	233.708	171.966	205.195	180.548	75.4553	124.642	641.443	265.453	12.027	46.2283	519.079	54.8588
Surface_feed	68.9124	55.6834	119.513	154.209	64.4422	130.972	45.7518	105.356	69.9646	41.1409	101.397	53.9663	16.9073	185.84	84.9587	15.7885	26.2044	530.87	23.4524
Surface_feed	87.1074	27.7184	210.694	189.64	174.778	181.625	312.55	120.576	119.034	143.957	151.058	1.95385	1.67652	165.173	76.987	26.5185	0	60.2767	0.766802
Surface_feed	70.4759	36.7373	88.7114	62.266	53.428	62.5169	10.4068	57.1925	15.3496	1.55502	375.622	157.475	53.7024	374.191	132.307	130.55	187.27	116.694	5.62668
Surface_feed	160.043	92.3454	114.157	41.0979	91.7396	77.9883	127.216	235.581	143.741	55.7508	440.709	286.698	48.9381	597.12	165.301	40.3098	48.6248	183.005	28.0604
Surface_feed	28.7135	29.4538	53.6622	122.787	24.7711	105.616	1.21185	6.17304	208.557	0.059909	53.2681	59.5564	10.1041	76.0969	54.5666	71.4458	124.651	0.042349	53.9722
Surface_feed	13.8055	36.7994	165.103	185.96	134.394	160.597	0.800345	7.32967	187.17	1.56027	24.218	11.4249	6.05039	114.069	50.7942	8.44398	6.82331	3.1977	1.66658
Surface_feed	48.2022	12.0025	16.6561	26.2405	14.1044	61.2424	63.7441	31.1584	327.069	32.8068	190.965	34.2312	3.13819	123.81	118.698	64.0239	4.96682	37.5739	68.2197
Surface_feed	64.1809	56.1147	11.6453	21.2554	5.67163	35.0577	25.3457	53.0265	62.1447	4.70884	214.971	35.7838	16.9411	276.109	81.8035	138.223	131.112	145.788	47.9831
Surface_feed	139.997	5.42289	49.9605	34.5006	21.1508	90.2308	43.8498	288.902	252.476	10.4429	742.793	17.1267	3.33608	478.551	227.685	119.899	7.60541	237.545	34.201
Molino_feed	145.051	50.7346	68.9652	474.193	27.3786	83.1669	18.6356	34.0502	3.63806	0.531269	15.3737	559.992	1489.24	485.409	119.809	15.9637	1303.18	0	71.9371
Molino_feed	120.065	11.2129	86.2992	231.114	128.363	39.4429	70.7881	17.32	1.79715	0	0.03601	773.564	304.763	79.7774	37.8587	29.9453	172.571	0.044794	76.4138
Molino_feed	92.9313	90.7274	126.234	103.103	39.8358	33.9018	56.9616	73.7319	8.14708	0.368318	0.610326	161.43	68.6	422.84	54.7848	2.87468	0.015543	29.8398	4.01995
Molino_feed	125.831	8.12664	152.133	168.58	65.2906	46.5465	65.5962	49.3668	5.45695	1.25985	25.0837	270.764	258.587	267.352	73.3462	19.635	39.1713	11.4565	9.15315
Molino_feed	126.429	59.1523	99.7674	190.427	77.5832	242.471	190.693	43.7052	66.5205	116.983	364.892	295.365	248.105	452.867	305.86	250.556	240.657	20.1688	55.9575
Molino_feed	58.4847	33.9369	71.735	34.3362	33.6291	110.222	57.1156	24.9862	16.5148	0.891545	90.4885	20.0661	23.252	123.486	162.276	50.4252	32.38	4.71442	0.261846
Molino_feed	76.0305	20.7942	108.55	66.1274	36.7223	25.5741	185.268	89.4918	10.1673	0.406183	23.6936	70.4435	51.6264	212.834	34.4284	4.13783	79.3925	0	25.8506
Molino_feed	75.8209	12.299	92.3333	34.1466	50.2358	153.197	0.062987	33.1752	26.673	0.231283	56.9639	24.4278	21.8217	109.629	202.662	108.48	7.12869	0.023313	0.3403
Molino_feed	80.3625	60.5514	112.308	55.0919	45.668	64.5241	122.605	91.3847	15.3715	2.38748	42.802	63.6594	51.5948	205.049	100.899	19.0191	13.0864	0	13.015
Molino_feed	103.605	30.1816	137.706	51.4679	69.1725	132.292	60.0749	27.7729	21.5952	3.00596	493.152	17.2191	7.8331	127.771	155.972	74.1892	1000.03	61.7177	7.04368
Molino_feed	86.384	11.2805	143.132	23.6519	47.2925	38.1178	78.256	17.9344	15.2048	6.4085	175.526	6.0489	0.727601	82.6547	44.9769	63.2951	254.46	40.8237	0.359041
Pachon_feed	131.211	238.443	121.706	165.071	71.1094	255.116	259.463	40.9641	47.9015	6.58149	201.847	115.099	226.052	500.072	317.493	82.4955	650.892	63.2898	33.8435
Pachon_feed	86.2154	24.4262	75.5741	157.747	25.2194	180.279	161.425	24.5125	10.0246	1.86536	43.5481	148.944	27.2146	483.309	280.425	71.7387	374.231	0	76.7196
Pachon_feed	132.314	88.0406	110.774	209.222	105.897	172.484	80.7984	243.137	103.546	133.486	608.118	486.133	445.107	285.364	241.153	54.0757	662.471	18.093	63.3201
Pachon_feed	194.191	3.81847	220.185	268.109	157.006	16.6486	899.918	102.292	29.0297	11.6692	50.746	252.486	373.576	144.899	28.7523	0	51.7094	0	139.918
Pachon_feed	105.189	20.9878	63.6731	215.055	133.792	52.0561	19.6191	6.38373	3.68077	0	5.08405	123.02	608.321	205.117	80.3411	1.44236	54.2251	0	36.7522
Pachon_feed	32.0063	20.9588	29.0271	56.2139	21.8593	27.1771	86.6608	21.4483	13.7246	2.0536	3.17595	51.6108	69.9247	139.294	41.0795	0.592442	229.984	0	31.7123
Pachon_feed	104.621	50.8457	65.9205	245.707	105.513	51.8306	44.9354	11.5713	7.41175	0.19881	14.4614	366.478	273.628	165.817	69.6645	5.75853	514.103	0	130.623
Pachon_feed	99.4603	135.43	99.6713	164.015	26.4003	158.982	52.7218	13.5192	12.9285	3.81477	61.9211	720.574	27.0438	11.6407	222.764	141.41	3034.56	0.224279	20.2418
Pachon_feed	150.12	93.1723	96.7889	526.435	16.1984	35.8617	20.2763	10.6482	17.205	4.20557	10.4055	804.556	1094.94	62.7079	55.4805	25.1382	2933.73	20.6511	320.468
Tinaja_feed	194.428	98.9352	227.824	296.761	121.862	19.1733	576.818	64.6115	57.7442	1.10173	3.07574	399.999	472.126	118.371	28.2743	2.88925	608.463	0	79.2199
Tinaja_feed	340.021	43.6816	494.549	479.369	234.724	90.116	358.692	94.3806	19.024	0.340464	14.324	356.898	868.87	457.173	64.2478	52.235	208.744	0	406.184
Tinaja_feed	378.451	72.1403	241.834	435.321	184.703	73.1513	795.837	55.1002	29.5442	0.378162	63.7463	563.879	197.796	167.204	93.664	58.4303	249.049	0	261.055
Tinaja_feed	181.962	37.4399	187.678	252.077	190.515	32.586	178.977	15.1351	12.885	0.765214	2.89108	316.396	138.599	207.103	51.8083	11.404	34.0286	0	93.071
Tinaja_feed	79.4623	14.9986	79.3383	171.818	22.042	61.2167	0	45.0492	40.5913	0.154611	60.3934	188.85	264.301	57.2308	92.5789	18.17	1252.37	0	18.8231
Tinaja_feed	198.139	65.5097	220.063	291.856	139.368	55.2828	36.523	196.659	169.208	33.1467	123.918	199.966	435.049	257.455	82.4989	16.4812	73.6948	100.731	10.907
Tinaja_feed	161.875	20.4916	178.276	302.818	64.0711	58.0222	78.8086	18.4577	4.71878	0.042463	131.835	275.553	457.925	367.917	67.2347	39.2635	652.785	0	15.6052
Tinaja_feed	101.003	11.3894	98.3769	204.021	51.2296	62.276	11.9418	9.44047	5.34496	0	57.7511	162.662	280.984	157.084	85.1143	48.7073	51.7939	12.3979	6.42849
Tinaja_feed	151.622	65.9416	153.585	71.2192	25.0014	56.5108	0	56.9893	23.4399	1.06889	18.4298	143.446	69.71	124.302	33.8399	73.0138	41.3392	0	0.007789
Tinaja_feed	158.343	100.652	145.942	109.474	76.415	129.922	10.8536	71.4266	66.5599	104.478	57.3022	111.648	104.292	111.642	12.0601	4.48336	52.4282	0	2.64739
