## Supplemental Table 5 for "Cavefish brain atlases reveal functional and anatomical convergence across independently evolved populations"

### Sheet: Sheet1
Population	Spine	Rhomb	Mesen	Dien	Telen	Locus c	Cerebel	Optic tect	Optic neuro	Haben	medial hypo	intermediate hypo	diffuse hypo	pallium	Sub pallium	Pituitary	Pineal	Preoptic
sf_dmso	89.6141	126.089	368.06	79.6807	275.979	95.6246	406.317	397.237	156.212	1289.95	0.591426	0	0.00112863	288.362	363.817	0	1667.48	74.6876
sf_dmso	114.936	146.953	153.242	17.8085	53.7052	51.4647	373.039	245.953	393.342	260.275	0.542078	2.93511	0.0741433	70.9604	15.5948	5.22126	530.895	1.63366
sf_dmso	148.379	143.561	121.236	62.7227	128.28	119.602	138.436	133.102	507.87	179.341	86.9979	4.45489	0	125.454	89.3128	267.148	509.607	109.991
sf_dmso	61.3356	157.986	121.526	40.2883	129.773	163.983	364.064	156.259	462.1	657.024	1.59188	0.735306	0.931126	178.114	5.66549	0	1215.87	1.93087
sf_dmso	23.019	102.233	161.534	26.6304	179.552	122.517	132.25	236.39	353.709	303.103	0	0.25245	0.298326	197.565	110.995	0	1205.12	0.329443
sf_dmso	220.861	229.194	173.767	49.9066	155.913	783.152	285.724	232.729	312.346	690.269	23.5725	0.0308175	0	192.324	75.9565	32.1605	989.675	48.4395
sf_dmso	49.7099	86.9263	148.497	32.655	143.063	22.4145	94.1315	111.726	616.955	535.284	5.83932	0	0.776819	105.135	75.2248	13.1365	868.291	26.5673
sf_dmso	18.6065	139.174	94.8407	65.6645	326.668	28.6188	343.126	108.735	67.2368	1251.62	10.5722	0.591726	5.20426	309.188	399.633	0	610.875	22.8077
sf_dmso	137.353	144.645	63.303	115.49	679.846	0.854727	341.95	89.429	61.6327	498.014	58.7522	0.0255833	126.689	510.626	771.105	0	340.679	182.557
sf_dmso	0.768285	27.6349	42.5449	41.1386	161.286	0.346088	34.0312	64.5954	36.5328	748.13	0	0	0	184.025	124.644	0	109.428	11.8556
sf_dmso	8.22686	79.0454	98.5461	73.1405	282.231	14.8126	160.755	125.586	173.614	462.656	109.975	1.74991	45.0071	237.234	693.182	344.616	724.408	157.509
sf_dmso	171.875	135.708	227.978	165.723	15.0795	0	149.305	302.377	437.038	55.0758	366.792	86.0654	9.22257	16.3654	0.45048	17.6475	1.5669	18.4229
sf_dmso	22.4727	167.296	191.364	55.3202	73.736	182.674	278.302	315.689	288.989	115.66	40.2492	64.1144	50.4359	37.4245	311.569	110.239	273.199	40.5605
sf_dmso	6.05407	5.0246	66.5252	5.90892	58.5789	0.718973	14.9707	77.106	180.789	1.48526	0	1.01244	0.578757	62.8911	0	0	76.3896	0
sf_dmso	1.23392	48.4242	74.262	97.7356	24.9637	0.343074	50.0209	41.3807	34.3856	62.0008	62.6181	176.354	34.7064	27.3142	55.6989	234.445	41.0839	48.6459
sf_dmso	1.94687	12.9101	18.6067	92.5063	241.718	0	2.38826	23.1784	12.4811	661.721	145.868	65.6711	37.7268	150.124	290.239	18.7304	171.29	152.066
sf_dmso	0.41916	43.7249	35.3412	69.904	41.9107	40.9099	121.215	29.4617	10.7021	23.0496	1.7111	1.60797	65.8779	56.378	4.82353	0.0515228	81.1708	0.694789
Pa_dmso	16.8164	116.08	302.263	354.054	112.085	10.2584	5.12747	68.656	3.4997	20.8657	449.063	40.3977	0	117.171	73.4738	1389.58	0	36.6596
Pa_dmso	45.3963	49.7112	63.611	36.5287	197.858	78.909	94.6448	96.2941	270.977	550.671	3.17569	0	0.17598	221.949	176.376	0	57.0498	22.6006
Pa_dmso	4.19825	96.8488	168.057	101.112	20.6256	1.29181	52.1366	39.6098	40.6717	4.11506	80.9527	14.0609	0	29.4252	5.32973	0	0	3.58714
Pa_dmso	0.508828	108.42	134.543	94.6843	10.1645	9.83733	2.79171	13.7489	166.838	6.44926	100.801	0.246491	0.00576149	12.1392	3.00063	0	0	15.5528
Pa_dmso	7.99416	139.532	49.7994	541.678	2.79317	2.60418	3.37248	2.60473	0.00933209	0	831.664	731.195	307.353	0	0	101.206	0	36.1952
Pa_dmso	15.3219	161.303	161.922	471.849	23.5692	409.01	135.556	107.325	28.6742	136.502	693.226	902.107	59.7911	23.6782	0	1.83466	48.3359	478.3
Pa_dmso	25.4841	19.2376	37.2754	164.359	11.7568	0	19.1569	23.9683	9.59624	64.3745	125.945	163.384	15.8242	10.0367	0	0	37.9422	114.898
Pa_dmso	86.9936	154.768	277.06	540.333	151.523	25.3488	292.972	350.407	214.142	253.365	1102.71	660.894	46.0144	159.573	173.307	1574.38	516.543	326.448
Pa_dmso	43.2001	102.014	161.071	225.551	41.9861	77.68	103.89	59.546	0.790924	53.8164	656.205	107.217	15.3963	61.1247	19.8164	680.867	0.444945	57.6129
Pa_dmso	46.349	204.555	244.303	120.462	123.092	298.42	386.514	289.273	490.282	161.243	160.727	30.6299	6.83063	126.443	133.309	872.42	54.1443	25.7299
Pa_dmso	62.7129	136.535	67.6338	314.815	77.5257	51.9953	165.925	81.7529	20.2328	631.486	380.649	764.258	228.172	107.758	27.7325	365.446	34.674	223.679
Pa_dmso	3.68105	117.324	161.878	268.773	7.66475	52.2116	128.594	76.059	6.44652	85.6954	376.871	495.574	33.7808	10.8763	9.31707	116.63	1.96505	37.2889
Pa_dmso	11.086	312.19	420.395	737.966	74.4365	261.592	630.779	494.646	10.5752	306.008	1149.09	962.748	224.408	70.3811	145.452	73.7145	282.613	519.5
Pa_dmso	101.287	340.541	500.771	340.899	105.031	409.263	769.488	759.392	34.6437	615.871	411.501	158.593	23.5965	108.45	69.4266	9.14448	530.008	161.488
Pa_dmso	106.225	395.358	632.033	324.71	134.384	488.037	1105.29	731.579	33.4502	347.753	431.284	164.43	69.2821	172.581	130.258	1.32608	81.9994	83.5789
Pa_dmso	15.9646	439.798	732.545	354.864	93.2156	23.7517	927.258	787.419	209.055	1221.18	126.159	242.336	75.941	66.2596	119.844	244.308	37.5757	171.878
Mol dmso	0.830159	1.84808	4.17213	21.0015	120.845	10.0077	1.37659	1.90907	0	22.3117	45.0542	11.4009	0.807642	123.92	90.7658	232.8	9.23205	55.6248
Mol dmso	38.4473	76.9868	184.56	547.063	83.8282	0	82.828	166.964	3.31931	84.4187	1384.69	1402.98	16.6988	53.2648	98.6142	2805.62	27.1637	1268.75
Mol dmso	30.9745	127.838	28.6395	168.535	81.8287	392.532	80.2189	3.54404	0.182405	337.223	616.498	234.157	9.95359	84.9771	18.0378	329.829	10.0792	284.053
Mol dmso	0.434892	114.04	365.135	313.929	90.0527	17.8213	171.442	389.639	14.6093	221.048	684.91	758.796	16.2621	57.38	133.058	2763.41	42.0668	467.022
Mol dmso	0.112384	79.9188	350.411	227.932	227.038	9.78184	189.808	272.118	2.41701	401.938	204.138	507.318	23.4221	199.069	439.078	2574.33	23.1819	534.878
Mol dmso	0.0786096	54.4055	301.999	217.228	236.463	20.2473	82.3509	144.98	0.279921	384.85	363.038	260.694	3.0041	125.882	376.343	2336.74	8.61943	467.806
Mol dmso	21.1106	175.931	108.103	19.4378	34.2519	24.0363	406.525	174.45	107.778	146.215	4.19095	3.49867	0.427719	48.9004	8.69148	51.6349	35.4266	4.48513
Mol dmso	20.9148	334.377	247.192	32.6144	83.2972	118.158	983.365	429.867	472.73	161.622	74.3901	32.8208	0	94.2937	58.835	0.4083	61.407	9.82414
Mol dmso	23.9279	87.9997	188.579	29.1168	55.7384	19.8512	290.086	293.037	319.401	399.568	4.69122	0.480003	0.335807	82.973	3.7433	0	163.013	0.408617
Mol dmso	49.2413	150.182	155.908	5.58831	37.7781	76.0886	306.815	333.705	146.328	50.6257	0.904566	0	0.0246179	44.6115	8.91592	0	102.325	9.15463
Mol dmso	2.62692	259.202	44.5126	136.475	10.2844	219.402	12.0833	8.51642	0.648089	21.2239	267.201	275.581	8.33183	16.9368	2.13332	1219.77	0	130.15
Ti_dmso	9.85347	206.125	123.437	105.469	38.2826	597.927	228.9	67.5284	4.07603	132.072	105.8	58.5195	3.01691	60.9867	5.37025	1.38862	46.374	8.71112
Ti_dmso	14.9717	315.591	369.838	321.641	29.8907	716.25	149.37	181.055	158.359	89.1535	598.358	301.982	18.1907	49.3612	4.93818	5.25329	1.09207	116.68
Ti_dmso	3.13403	51.432	62.1275	362.083	113.877	101.47	6.65929	31.7353	0.0749599	35.8162	2517.4	1677.9	58.1377	62.2445	35.2679	292.245	0.301167	207.492
Ti_dmso	16.8872	262.93	230.734	735.441	33.8696	314.104	22.9015	16.2703	10.3459	3.45473	2728.19	664.989	11.2204	25.5125	3.90614	3228.98	21.6725	1793.78
Ti_dmso	32.4744	310.363	291.838	41.7324	109.937	70.3179	668.73	509.681	160.68	373.826	3.65273	0.173156	2.6826	156.367	39.5345	209.033	108.256	0
Ti_dmso	90.0115	244.134	382.009	190.972	166.531	825.215	190.93	71.9306	33.7011	284.89	204.336	32.305	5.28577	114.156	131.739	7.65973	0	72.6902
Ti_dmso	10.0896	313.451	429.463	139.451	190.55	102.612	920.522	391.757	68.9482	293.367	126.619	131.183	35.8602	120.292	26.0812	131.91	101.983	19.9931
Population	Spine	Rhomb	Mesen	Dien	Telen	Locus c	Cerebel	Optic tect	Optic neuro	Haben	medial hypo	intermediate hypo	diffuse hypo	pallium	Sub pallium	Pituitary	Pineal	Preoptic
sf _empa	1776.75	43.7454	99.7623	133.708	3.49063	11.1436	48.2693	69.5666	119.045	11.1486	44.7975	0.51271	252.388	4.67489	2.47691	134.439	31.9436	21.2015
sf _empa	28.333	103.547	238.398	13.9166	2.06834	0.332988	28.9405	109.892	58.7859	0.261526	9.62028	1.60052	1.84003	1.73393	0.173857	439.702	3.92904	90.4797
sf _empa	3.05464	74.4179	167.524	114.347	29.7369	4.06792	69.2126	158.323	344.041	50.6494	6.72899	92.6186	157.011	35.9111	12.2885	311.747	217.059	4.05757
sf _empa	12.2021	32.5602	71.2188	31.8964	33.7538	8.23847	52.047	92.2059	160.644	262.115	13.9678	19.1341	3.1872	41.1587	17.9758	322.331	57.7714	0.744241
sf _empa	0.457005	76.3519	78.0953	92.014	65.0842	38.8673	8.65004	30.492	0	37.2995	196.011	54.7713	15.8095	57.8787	34.7386	10.4728	2.07065	83.9421
sf _empa	0.289738	89.6637	77.2996	325.214	49.6766	33.1881	27.4678	56.3974	9.37421	199.308	138.846	190.077	216.154	57.5901	46.1013	2423.66	189.131	1257.09
sf _empa	2132.73	10.8335	60.3222	279.842	9.1991	2.70606	10.9824	5.5452	166.08	0.461223	808.947	146.458	78.262	9.66022	259.505	2804.34	4.13245	511.094
sf _empa	32.1651	56.0572	83.428	258.118	13.0561	0.964531	2.89353	5.25245	3.30645	6.53451	178.411	142.587	64.0814	16.3982	61.2397	160.844	0.674151	63.0421
Pa_empa	58.8351	187.099	245.491	342.976	106.727	17.6841	442.324	181.464	30.5194	277.042	225.454	355.643	277.872	136.152	139.24	266.153	278.176	103.049
Pa_empa	2.81317	75.0233	48.5023	202.151	14.0627	3.03689	169.604	18.8485	1.1373	202.507	194.839	176.804	49.3157	19.0523	14.329	0.919742	17.4238	19.781
Pa_empa	7.86739	109.218	143.371	207.434	55.3449	101.775	227.052	146.116	1.52777	211.707	223.795	178.298	34.4114	56.4423	21.3026	2.58355	56.1164	38.9583
Pa_empa	55.3498	124.476	184.353	194.217	21.8582	117.919	193.724	127.075	6.98571	5.23952	287.149	129.827	37.2972	28.5369	15.9277	19.1503	11.306	33.3571
Pa_empa	238.327	157.351	92.7332	11.71	83.8235	65.5391	228.819	184.276	99.1088	52.9451	2.32287	0	6.81669	88.2314	78.6169	0.116205	101.083	3.8685
Pa_empa	58.5235	71.9896	62.166	11.147	61.8029	11.0793	164.151	134.675	84.4951	160.843	0.0878255	0.0371243	6.244	87.8558	39.2385	0	14.7515	0.650575
Pa_empa	225.893	164.358	205.024	117.678	65.1223	17.4093	105.864	153.764	310.49	112.057	163.844	30.3786	0.242356	94.2567	51.0654	0.608429	0	69.1916
Pa_empa	0.0347419	144.64	243.503	224.024	10.238	1.19636	11.2546	83.8842	5.9431	10.3519	308.383	42.5065	3.19578	12.3504	7.75708	26.2247	6.22362	51.6862
Pa_empa	69.2232	43.2962	34.2536	31.5853	17.368	1.171	11.8862	13.2233	81.6406	37.2968	42.6656	0.584283	0	21.6212	19.9986	0	1.64379	8.37258
Pa_empa	25.1042	51.7144	71.7757	3.7364	25.7727	77.7526	58.2995	90.0788	58.5883	0	0.0645401	1.46379	0.423718	11.1008	0	2.06015	0.366875	0
Pa_empa	11.0177	18.0461	53.705	1.13794	21.1662	240.042	88.6924	110.956	90.0362	0.295495	0.224962	4.56567	0.66073	13.9914	0	3.41182	2.12847	0.0326836
Mol empa	3.51001	139.745	284.933	71.1803	110.975	80.6316	94.2639	120.047	22.1594	24.6023	38.426	17.0498	36.3229	12.4053	94.2698	136.179	9.07423	39.0781
Mol empa	0.813051	518.471	759.091	84.1475	200.712	77.1011	12.9357	59.6869	127.307	0.139237	1812.94	861.113	116.095	8.14015	0	769.561	0	1119.67
Mol empa	4.95927	229.278	338.209	59.6731	73.158	280.999	120.744	49.6849	3.73554	6.42944	4.95662	3.12121	4.05896	5.71579	0.100674	2.78322	0	1.63472
Mol empa	0.159628	41.1263	151.314	474.711	141.299	1313.11	56.4336	24.8278	0.381874	0.854178	805.491	271.415	12.1304	16.7487	0	544.249	0	295.307
Mol empa	8.7669	23.9714	53.034	538.883	162.535	0.122026	0.990989	3.14183	0.254734	64.416	0	0	0	34.574	7.02042	0	0	0.158686
Mol empa	0.571895	46.7503	121.448	289.494	134.675	7.8623	15.5626	13.6222	0.862869	6.67642	1.62166	1.10278	0.707833	7.95408	3.53986	0	30.8206	2.35053
Mol empa	6.38165	158.084	302.846	48.3298	152.078	167.867	2.72746	0.602971	0	0.196594	1081.9	829.452	69.8274	9.72977	0.269631	35.0267	0	270.059
Ti_EMPA	9.2639	137.194	128.033	11.5747	38.3584	81.0884	489.659	231.026	35.7605	32.6189	0.374551	3.27278	8.92732	32.8689	19.4242	14.9904	67.283	1.03526
Ti_EMPA	109.543	340.55	280.42	45.574	234.694	388.99	465.245	462.197	235.733	253.225	15.4784	2.12195	0.707894	141.1	384.982	0.0138342	509.489	8.87245
Ti_EMPA	54.2553	179.115	164.581	24.0365	80.9978	48.1273	371.185	325.589	128.276	258.22	0.534512	0.22496	1.80056	74.6281	102.586	0	159.64	0.82744
Ti_EMPA	39.7213	35.5797	30.5859	709.669	206.696	3.14649	38.3914	38.5177	4.63493	83.9291	2049.61	1266.08	72.7142	81.7654	219.261	2789.81	0.115936	2024.74
Ti_EMPA	16.1874	247.182	235.098	290.379	151.273	78.1962	812.572	489.077	30.7803	327.88	1041.13	287.128	1.12796	162.196	45.6498	1997.3	44.344	932.656
Ti_EMPA	11.3003	102.861	93.8871	606.076	154.574	10.9576	332.876	150.435	18.6231	204.942	1772.97	830.683	68.1862	107.551	64.6354	3013.91	32.568	1799.05
Ti_EMPA	18.579	287.579	311.145	331.811	161.728	95.206	1012.84	635.793	48.6041	525.286	1017.07	339.273	6.37677	108.113	112.455	2538.17	9.49476	1092.58
Ti_EMPA	33.4927	135.955	272.613	69.1483	258.42	69.8482	471.225	452.371	160.849	1074.48	0.786245	0.180524	0.334635	315.721	271.139	0	444.667	6.50382
Ti_EMPA	88.3471	120.756	344.324	36.9939	179.234	95.0656	538.247	135.872	149.257	903.341	197.744	239.544	3.87617	88.9976	107.179	61.547	107.017	129.202
Population	Spine	Rhomb	Mesen	Dien	Telen	Locus c	Cerebel	Optic tect	Optic neuro	Haben	medial hypo	intermediate hypo	diffuse hypo	pallium	Sub pallium	Pituitary	Pineal	Preoptic
sf propranolol	172.751	81.0363	138.851	67.795	3.93553	67.7523	93.1525	162.589	32.5811	10.4477	113.748	161.979	29.138	2.93042	0	0	0	20.1888
sf propranolol	0.233351	47.256	37.7219	27.6049	11.4668	24.7695	22.3942	38.7307	29.3842	37.782	5.76445	46.0369	11.7891	16.3466	1.04196	1.52103	9.30415	4.86065
sf propranolol	43.4236	61.9649	237.545	13.4531	204.466	28.6036	341.466	369.386	431.542	250.935	0	0	0.15029	146.123	173.199	0	107.267	10.0671
sf propranolol	6.27835	250.33	474.624	31.8846	115.82	29.7381	396.034	663.577	121.236	245.813	3.79687	2.83909	0.0165302	124.123	37.5605	0	1067.36	30.3469
sf propranolol	10.1895	210.08	331.871	81.6927	180.45	7.19949	204.61	354.705	304.066	231.756	43.5514	8.39126	7.06227	195.121	36.5465	13.1644	74.259	13.5957
sf propranolol	40.4981	88.8077	158.809	225.881	40.7389	74.8839	24.8464	48.5221	0.845873	63.7848	661.93	93.2287	16.4209	59.6104	18.3392	97.2492	0.381777	71.2728
sf propranolol	7.75451	164.837	173.868	147.577	109.486	100.339	171.518	221.431	19.3492	146.939	135.729	103.596	13.6304	110.329	93.2159	27.0881	35.6932	886.589
sf propranolol	16.0777	176.669	146.347	42.2749	264.987	14.0374	278.595	673.112	80.5435	263.197	10.4464	0.149439	1.59153	197.613	64.1049	0	470.614	150.582
Pa_propranolol	18.9819	261.845	115.233	392.749	13.6831	228.393	155.013	34.3585	9.61803	0.618964	759.42	807.737	101.892	12.6159	0.0724464	159.487	15.8224	81.0519
Pa_propranolol	9.47806	111.974	51.9912	61.0852	193.2	33.5346	19.2556	55.8096	13.2095	456.508	62.6565	63.1326	8.52829	317.493	0	53.7678	0	27.579
Pa_propranolol	16.4951	21.7978	31.9425	1.47847	2.53788	26.5737	21.8286	61.339	0.755826	1.89356	0	0	0.00208747	2.66599	0.0447494	0	17.9984	0
Pa_propranolol	3.99806	39.9583	91.3596	31.9199	146.697	50.8952	199.368	77.9367	79.7287	98.2879	100.146	0	0	296.615	53.993	0	50.0084	1.43586
Pa_propranolol	40.4981	88.8077	158.809	225.881	40.7389	74.8839	24.8464	48.5221	0.845873	63.7848	661.93	93.2287	16.4209	59.6104	18.3392	497.249	0.381777	71.2728
Pa_propranolol	16.1895	110.08	131.871	81.6927	80.4496	127.199	204.61	154.705	37.0662	231.756	103.551	8.39126	7.06227	95.1208	36.5465	13.1644	217.259	13.5957
Pa_propranolol	75.5901	58.9237	70.7275	462.602	79.177	31.1433	69.1195	61.3794	0.0503994	81.9803	1351.38	544.135	80.8959	103.871	41.087	2542.38	4.58603	267.501
Pa_propranolol	142.442	114.318	107.964	287	37.4642	243.652	244.901	119.39	0.448419	282.285	568.607	111.707	52.4083	45.3436	14.2875	1586.96	17.2881	110.937
Pa_propranolol	83.0255	80.5498	83.8552	196.362	32.1404	134.414	140.073	53.7405	2.65396	58.066	531.295	128.282	15.7378	47.9316	7.54114	926.762	41.6783	44.5739
Mol prop	5.62108	74.4451	109.509	43.8755	31.9036	73.7998	331.935	434.121	21.2912	620.831	3.04977	0.193412	1.01572	88.6949	45.9731	0	87.7775	0.0195972
Mol prop	75.4301	236.683	214.841	24.3058	7.47978	57.2015	148.539	102.937	79.8001	460.551	56.041	0.0931314	3.0526	89.431	102.218	0	78.0572	40.0259
Mol prop	32.1852	218.176	34.6014	6.87789	3.63463	123.71	262.402	160.783	5.81704	303.949	79.845	0.294119	2.90088	77.6047	24.374	0	64.3073	10.6825
Mol prop	7.75451	364.837	173.868	247.577	9.48649	140.339	71.5183	221.431	9.34923	246.939	1325.73	826.596	153.63	117.329	93.2159	2987.09	35.6932	886.589
Mol prop	0	0.764935	4.33139	4.77455	26.2799	251.417	20.9667	61.1942	3.32335	212.72	1181.16	982.474	66.8787	130.275	89.1621	3069.34	55.9081	1788.8
Mol prop	4.23991	11.7168	7.61682	1.5715	6.06119	158.062	25.1182	169.334	1.57268	213.016	840.646	609.906	27.5836	133.942	92.8851	2914.93	63.5985	387.893
Mol prop	12.4301	201.683	114.841	204.306	17.4798	54.2015	348.539	102.937	79.8001	321.551	46.041	20.0931	13.0526	79.431	202.218	0	72.0572	32.0259
Mol prop	5.17025	366.198	112.241	412.416	6.79164	0.134219	53.2658	340.648	7.79767	252.238	574.664	1355.51	77.8176	63.3956	244.777	2533.63	96.0056	798.163
Ti_prop	48.8736	458.716	343.278	70.7991	148.647	1008.83	1087.87	629.589	60.814	307.489	16.06	31.7592	14.2256	171.427	57.5037	131.418	45.1996	30.9079
Ti_prop	19.9952	207.297	383.216	71.1851	69.4978	98.3128	422.755	441.962	504.991	261.605	5.9126	2.70287	65.715	66.6827	107.503	0	495.443	21.09
Ti_prop	126.396	297.508	242.639	63.4961	110.12	220.495	527.626	368.672	171.646	197.295	43.3025	13.8323	11.7045	109.113	82.7056	0	12.0427	14.025
Ti_prop	1.57182	119.835	127.094	9.3093	7.41075	73.3858	202.374	194.093	43.8866	39.5829	0.438936	0	0	6.90832	5.61051	0	87.981	0.00861144
Ti_prop	36.1207	197.127	194.014	9.77843	2.44469	270.349	530.295	382.309	65.0661	42.6271	0.0480939	0	0	2.00473	5.31921	0	88.0947	0
Ti_prop	22.8848	246.563	224.493	7.10269	1.49096	317.576	505.231	338.856	286.974	18.8213	0	0	0	1.66148	1.94007	0	91.5542	0
Ti_prop	14.775	246.99	256.761	21.8315	2.97764	405.272	255.175	336.803	104.703	33.1342	0.177989	0.00173349	0.305648	3.47546	2.20304	0	240.65	0.0544773
Ti_prop	8.34418	222.317	270.782	29.6372	12.1484	209.411	302.723	387.055	86.8484	22.897	1.77985	7.60193	2.21889	6.40075	15.4929	0	98.896	0.143096
Ti_prop	1.35649	150.308	294.458	335.528	225.167	121.726	112.828	202.183	31.3171	224.118	653.189	297.946	55.2058	201.583	508.144	242.1	8.38022	17.8008
